# Analysis of Naturally Arising Simple Deletions in Single Human Colon Crypts with Age

**DOI:** 10.64898/2026.09.30.755170

**Authors:** Yong Hwee Eddie Loh, Michael R. Lieber, Timothy Okitsu, Cindy Okitsu, Jordan Wlodarczyk, Zarko Manojlovic, Chih-Lin Hsieh

**Affiliations:** Norris Medical Library, University of Southern California, Los Angeles, CA, USA; Department of Pathology, University of Southern California, Los Angeles, CA, USA; Department of Urology, University of Southern California, Los Angeles, CA, USA; Department of Surgery, University of Southern California, Los Angeles, CA, USA; current affiliation: Intermountain Health Saint Joseph Hospital, Denver, CO, USA

**Author notes:** Contributed equally (Yong Hwee Eddie Loh, Michael R. Lieber).

## Abstract

Changes of DNA sequence in the human genome may contribute to human aging, but it has been difficult for the field to define the details of the contribution. Cancer cells have altered ratios of DNA damage and repair pathways, and thus it is inappropriate to utilize them as models for normal cells. Also, somatic mutations from each lineage cannot be clearly identified in cell populations with multiple lineages.

Normal human colon crypts are one of the few mini-organ systems where monoclonal cell populations can be found for somatic mutation analysis. In a parallel study, we described complex insertion/deletion (indel) events in normal human colon. Here we focus on simple deletions that lack any nucleotide addition or adjacent base substitutions. We find that ∼58% of the simple deletions are consistent with a strand slippage event, and the remainder provide insights into other important repair processes. Among the 4,264 ≥2-nucleotide simple deletions, ∼71% are most consistent with nonhomologous DNA end joining (NHEJ), with <1.5% of the events being more consistent with alternative end joining (aEJ). The incidence of NHEJ-type simple deletions is ∼8-fold more frequent than the complex indels that also show NHEJ features. Similar to the complex indels, the simple deletions show a linear trend of event accumulation (positive slope) with an overall ∼10-fold increase in absolute number across the human lifespan, 0.8 months to 90 years old, for individuals with no radiation or chemotherapy treatment. Interestingly, radiation treatment increases non-slippage deletions with little effect on slip deletions.
