## Supplementary Table S2 for "Analysis of Naturally Arising Simple Deletions in Single Human Colon Crypts with Age"

### Sheet: Sheet1
Supplementary Table S2. Summary of strand slippage and microhomology event counts at deletion sites for each deletion length.
Delete Length	Deletion Types																															Subtotal
	Slip	Microhomology (MH)
		0MH	1MH	2MH	3MH	4MH	5MH	6MH	7MH	8MH	9MH	10MH	11MH	12MH	13MH	14MH	15MH	17MH	19MH	20MH	21MH	22MH	23MH	24MH	25MH	26MH	27MH	28MH	29MH	30MH	31MH
1	6353	2240	N/A	N/A	N/A	N/A	N/A	N/A	N/A	N/A	N/A	N/A	N/A	N/A	N/A	N/A	N/A	N/A	N/A	N/A	N/A	N/A	N/A	N/A	N/A	N/A	N/A	N/A	N/A	N/A	N/A	8593
2	619	286	253	N/A	N/A	N/A	N/A	N/A	N/A	N/A	N/A	N/A	N/A	N/A	N/A	N/A	N/A	N/A	N/A	N/A	N/A	N/A	N/A	N/A	N/A	N/A	N/A	N/A	N/A	N/A	N/A	1158
3	351	111	97	157	N/A	N/A	N/A	N/A	N/A	N/A	N/A	N/A	N/A	N/A	N/A	N/A	N/A	N/A	N/A	N/A	N/A	N/A	N/A	N/A	N/A	N/A	N/A	N/A	N/A	N/A	N/A	716
4	140	82	108	101	111	N/A	N/A	N/A	N/A	N/A	N/A	N/A	N/A	N/A	N/A	N/A	N/A	N/A	N/A	N/A	N/A	N/A	N/A	N/A	N/A	N/A	N/A	N/A	N/A	N/A	N/A	542
5	22	85	59	46	35	24	N/A	N/A	N/A	N/A	N/A	N/A	N/A	N/A	N/A	N/A	N/A	N/A	N/A	N/A	N/A	N/A	N/A	N/A	N/A	N/A	N/A	N/A	N/A	N/A	N/A	271
6	6	60	67	30	21	8	10	N/A	N/A	N/A	N/A	N/A	N/A	N/A	N/A	N/A	N/A	N/A	N/A	N/A	N/A	N/A	N/A	N/A	N/A	N/A	N/A	N/A	N/A	N/A	N/A	202
7	1	57	50	27	16	7	2	3	N/A	N/A	N/A	N/A	N/A	N/A	N/A	N/A	N/A	N/A	N/A	N/A	N/A	N/A	N/A	N/A	N/A	N/A	N/A	N/A	N/A	N/A	N/A	163
8	1	44	32	24	9	1	4	1	0	N/A	N/A	N/A	N/A	N/A	N/A	N/A	N/A	N/A	N/A	N/A	N/A	N/A	N/A	N/A	N/A	N/A	N/A	N/A	N/A	N/A	N/A	116
9	1	48	37	26	10	9	3	1	0	0	N/A	N/A	N/A	N/A	N/A	N/A	N/A	N/A	N/A	N/A	N/A	N/A	N/A	N/A	N/A	N/A	N/A	N/A	N/A	N/A	N/A	135
10	4	36	49	28	10	4	0	1	0	0	1	N/A	N/A	N/A	N/A	N/A	N/A	N/A	N/A	N/A	N/A	N/A	N/A	N/A	N/A	N/A	N/A	N/A	N/A	N/A	N/A	133
11	1	27	34	19	7	4	2	0	0	0	0	1	N/A	N/A	N/A	N/A	N/A	N/A	N/A	N/A	N/A	N/A	N/A	N/A	N/A	N/A	N/A	N/A	N/A	N/A	N/A	95
12	3	29	31	10	10	4	2	1	0	0	1	1	1	N/A	N/A	N/A	N/A	N/A	N/A	N/A	N/A	N/A	N/A	N/A	N/A	N/A	N/A	N/A	N/A	N/A	N/A	93
13	0	23	27	15	10	4	3	0	0	1	0	0	1	0	N/A	N/A	N/A	N/A	N/A	N/A	N/A	N/A	N/A	N/A	N/A	N/A	N/A	N/A	N/A	N/A	N/A	84
14	0	15	21	10	9	2	2	0	0	0	0	0	0	1	1	N/A	N/A	N/A	N/A	N/A	N/A	N/A	N/A	N/A	N/A	N/A	N/A	N/A	N/A	N/A	N/A	61
15	0	14	19	11	4	6	2	1	1	0	1	1	2	0	0	0	N/A	N/A	N/A	N/A	N/A	N/A	N/A	N/A	N/A	N/A	N/A	N/A	N/A	N/A	N/A	62
16	0	25	7	8	3	4	3	1	0	0	0	0	0	0	1	0	0	N/A	N/A	N/A	N/A	N/A	N/A	N/A	N/A	N/A	N/A	N/A	N/A	N/A	N/A	52
17	1	10	14	4	6	1	0	0	0	0	0	0	1	0	0	0	0	0	N/A	N/A	N/A	N/A	N/A	N/A	N/A	N/A	N/A	N/A	N/A	N/A	N/A	37
18	0	14	7	7	6	3	0	0	0	1	0	0	0	0	0	0	1	0	0	N/A	N/A	N/A	N/A	N/A	N/A	N/A	N/A	N/A	N/A	N/A	N/A	39
19	0	10	7	5	5	0	0	1	0	0	0	0	0	0	0	1	0	0	0	0	N/A	N/A	N/A	N/A	N/A	N/A	N/A	N/A	N/A	N/A	N/A	29
20	1	7	13	8	0	2	2	2	1	0	1	0	1	0	1	0	0	0	1	0	0	N/A	N/A	N/A	N/A	N/A	N/A	N/A	N/A	N/A	N/A	40
21	0	8	10	2	5	0	0	1	0	1	1	0	0	1	0	0	0	0	0	0	0	0	N/A	N/A	N/A	N/A	N/A	N/A	N/A	N/A	N/A	29
22	0	9	7	3	2	0	1	0	0	0	1	0	0	0	0	0	0	0	0	0	0	0	0	N/A	N/A	N/A	N/A	N/A	N/A	N/A	N/A	23
23	0	4	8	5	0	0	1	0	0	0	0	0	0	0	0	0	0	1	0	0	0	0	0	0	N/A	N/A	N/A	N/A	N/A	N/A	N/A	19
24	2	6	5	3	2	1	0	0	0	0	1	0	0	0	0	0	0	0	0	0	0	0	0	0	0	N/A	N/A	N/A	N/A	N/A	N/A	20
25	0	3	7	3	2	2	1	0	0	0	0	0	0	0	0	0	0	0	1	0	0	0	1	0	0	0	N/A	N/A	N/A	N/A	N/A	20
26	1	3	2	1	1	2	0	1	0	0	1	2	0	0	0	0	0	0	0	0	0	0	0	0	0	0	0	N/A	N/A	N/A	N/A	14
27	0	3	4	4	1	1	0	0	0	0	0	0	0	0	1	0	0	0	0	1	0	0	0	0	0	0	0	0	N/A	N/A	N/A	15
28	0	4	3	4	2	0	0	0	0	1	0	0	0	0	0	0	0	0	0	0	0	0	0	0	0	0	0	0	0	N/A	N/A	14
29	2	2	2	2	1	0	0	0	0	0	0	0	0	0	0	0	0	0	0	0	0	0	0	0	0	0	0	0	0	0	N/A	9
30	0	3	1	0	0	1	0	0	0	0	1	0	0	0	0	0	0	0	0	0	0	0	0	0	0	0	0	0	0	0	0	6
31	0	1	0	1	1	0	0	0	0	0	0	0	1	0	0	0	0	0	0	0	0	0	0	0	0	0	0	0	0	0	0	4
32	0	0	3	3	1	0	0	0	0	0	0	1	0	0	0	0	0	0	0	0	0	0	0	0	0	0	0	1	0	0	0	9
33	0	1	3	0	0	1	0	0	0	0	0	0	0	0	0	0	0	0	1	0	0	0	0	0	0	0	0	0	0	0	0	6
34	0	0	4	0	0	0	0	0	0	0	0	0	0	0	0	0	0	0	0	0	0	0	0	0	0	0	0	0	0	0	0	4
35	0	0	1	1	0	0	0	0	0	0	0	0	0	0	0	0	0	0	0	0	0	0	0	0	0	0	0	0	0	0	0	2
36	0	1	0	4	2	0	0	0	0	0	0	0	0	0	0	0	0	0	0	0	0	0	0	0	0	0	0	0	0	0	0	7
37	1	1	2	2	0	0	1	0	0	0	0	0	0	0	0	0	0	0	0	0	0	0	0	0	0	0	0	0	0	0	1	8
38	0	1	1	0	0	0	0	0	0	0	0	0	0	0	0	0	0	0	0	0	0	0	0	0	0	0	0	0	0	0	0	2
39	0	0	0	0	0	0	0	0	0	0	0	0	0	0	0	0	0	0	0	0	0	0	0	0	0	0	0	0	0	0	0	0
40	0	1	0	3	0	0	0	0	0	0	0	0	0	0	0	0	0	0	1	0	0	0	0	0	0	0	0	0	0	0	0	5
41	0	1	1	2	0	0	0	0	0	0	0	1	0	0	0	0	0	0	0	0	0	0	0	0	0	0	0	0	0	0	0	5
42	0	1	0	0	0	0	0	0	0	0	1	0	0	0	0	0	0	0	0	0	0	0	0	0	0	0	0	0	0	0	0	2
43	0	2	1	1	0	0	0	0	0	0	0	0	0	0	0	0	0	0	0	0	0	0	0	0	0	0	0	0	0	0	0	4
44	0	0	0	1	1	0	0	0	0	0	0	0	0	0	1	0	0	0	0	0	0	0	0	0	0	0	0	0	0	0	0	3
45	0	1	0	0	0	0	1	0	0	0	0	0	0	0	0	0	0	0	0	0	0	0	0	0	0	0	0	0	0	0	0	2
46	0	0	1	0	0	0	0	0	0	0	0	0	0	0	0	0	0	0	0	0	0	0	0	0	0	0	0	0	0	0	0	1
47	0	0	1	0	0	0	0	0	0	0	0	0	0	0	0	0	0	0	0	0	0	0	0	0	0	0	0	0	0	0	0	1
48	0	1	1	0	0	0	0	0	0	0	0	0	0	0	0	0	0	0	0	0	0	0	0	0	0	0	0	0	0	0	0	2
Sum	7510	3280	1000	581	293	91	40	14	2	4	10	7	7	2	5	1	1	1	4	1	0	0	1	0	0	0	0	1	0	0	1	12857	Total
