## Supplementary Table S3 for "Analysis of Naturally Arising Simple Deletions in Single Human Colon Crypts with Age"

### Sheet: 10 MH 
Supplementary Table S3 Frequency of strand slippage and microhomolgy events at deletion sites for >2-nucleotide simple deletions.
Delete Length	Slip	Length of Microhomology												Total	% of Total
		0MH	1MH	2MH	3MH	4MH	5MH	6MH	7MH	8MH	9MH	10MH	>10MH		Slip	0MH	1MH	2 MH	3MH	4MH	5MH	6MH	7MH	8MH	9MH	10MH	>10MH
2	619	286	253	N/A	N/A	N/A	N/A	N/A	N/A	N/A	N/A	N/A	N/A	1158	0.534542	0.246978	0.21848	N/A	N/A	N/A	N/A	N/A	N/A	N/A	N/A	N/A	N/A
3	351	111	97	157	N/A	N/A	N/A	N/A	N/A	N/A	N/A	N/A	N/A	716	0.490223	0.155028	0.135475	0.219274	N/A	N/A	N/A	N/A	N/A	N/A	N/A	N/A	N/A
4	140	82	108	101	111	N/A	N/A	N/A	N/A	N/A	N/A	N/A	N/A	542	0.258303	0.151292	0.199262	0.186347	0.204797	N/A	N/A	N/A	N/A	N/A	N/A	N/A	N/A
5	22	85	59	46	35	24	N/A	N/A	N/A	N/A	N/A	N/A	N/A	271	0.0811808	0.313653	0.217712	0.169742	0.129151	0.0885609	N/A	N/A	N/A	N/A	N/A	N/A	N/A
6	6	60	67	30	21	8	10	N/A	N/A	N/A	N/A	N/A	N/A	202	0.029703	0.29703	0.331683	0.148515	0.10396	0.039604	0.049505	N/A	N/A	N/A	N/A	N/A	N/A
7	1	57	50	27	16	7	2	3	N/A	N/A	N/A	N/A	N/A	163	0.00613497	0.349693	0.306748	0.165644	0.0981595	0.0429448	0.0122699	0.0184049	N/A	N/A	N/A	N/A	N/A
8	1	44	32	24	9	1	4	1	0	N/A	N/A	N/A	N/A	116	0.00862069	0.37931	0.275862	0.206897	0.0775862	0.00862069	0.0344828	0.00862069	0	N/A	N/A	N/A	N/A
9	1	48	37	26	10	9	3	1	0	0	N/A	N/A	N/A	135	0.00740741	0.355556	0.274074	0.192593	0.0740741	0.0666667	0.0222222	0.00740741	0	0	N/A	N/A	N/A
10	4	36	49	28	10	4	0	1	0	0	1	N/A	N/A	133	0.0300752	0.270677	0.368421	0.210526	0.075188	0.0300752	0	0.0075188	0	0	0.0075188	N/A	N/A
11	1	27	34	19	7	4	2	0	0	0	0	1	N/A	95	0.0105263	0.284211	0.357895	0.2	0.0736842	0.0421053	0.0210526	0	0	0	0	0.0105263	N/A
12	3	29	31	10	10	4	2	1	0	0	1	1	1	93	0.0322581	0.311828	0.336957	0.108696	0.108696	0.0434783	0.0217391	0.0108696	0	0	0.0108696	0.0108696	0.0108696
13	0	23	27	15	10	4	3	0	0	1	0	0	1	84	0	0.27381	0.325301	0.180723	0.120482	0.0481928	0.0361446	0	0	0.0120482	0	0	0.0120482
14	0	15	21	10	9	2	2	0	0	0	0	0	2	61	0	0.245902	0.355932	0.169492	0.152542	0.0338983	0.0338983	0	0	0	0	0	0.0338983
15	0	14	19	11	4	6	2	1	1	0	1	1	2	62	0	0.225806	0.316667	0.183333	0.0666667	0.1	0.0333333	0.0166667	0.0166667	0	0.0166667	0.0166667	0.0333333
16	0	25	7	8	3	4	3	1	0	0	0	0	1	52	0	0.480769	0.137255	0.156863	0.0588235	0.0784314	0.0588235	0.0196078	0	0	0	0	0.0196078
17	1	10	14	4	6	1	0	0	0	0	0	0	1	37	0.027027	0.27027	0.388889	0.111111	0.166667	0.0277778	0	0	0	0	0	0	0.0277778
18	0	14	7	7	6	3	0	0	0	1	0	0	1	39	0	0.358974	0.184211	0.184211	0.157895	0.0789474	0	0	0	0.0263158	0	0	0.0263158
19	0	10	7	5	5	0	0	1	0	0	0	0	1	29	0	0.344828	0.25	0.178571	0.178571	0	0	0.0357143	0	0	0	0	0.0357143
20	1	7	13	8	0	2	2	2	1	0	1	0	3	40	0.025	0.175	0.351351	0.216216	0	0.0540541	0.0540541	0.0540541	0.027027	0	0.027027	0	0.0810811
21-48	6	57	68	45	21	8	5	2	0	2	6	4	12	236	0.0254237	0.241525	0.288136	0.190678	0.0889831	0.0338983	0.0211864	0.00847458	0	0.00847458	0.0254237	0.0169492	0.0508475
Total	1157	1040	1000	581	293	91	40	14	2	4	10	7	25	4264
% of Total	0.271341	0.243902	0.234522	0.136257	0.0687148	0.0213415	0.00938086	0.0032833	0.000469043	0.000938086	0.00234522	0.00164165	0.00586304
Cumulative % of MH usage			0.234522	0.370779	0.439493	0.460835	0.470216	0.473499	0.473968	0.474906	0.477251	0.478893	0.484756
CumulativeTotal			1000	1581	1874	1965	2005	2019	2021	2025	2035	2042	2067
